# H2-O deficiency promotes regulatory T cell differentiation and CD4 T cell hyperactivity

**DOI:** 10.1101/2023.08.14.553240

**Authors:** Robin A. Welsh, Nianbin Song, Chan-su Park, J. David Peske, Scheherazade Sadegh-Nasseri

## Abstract

Regulatory T cells (Treg) are crucial immune modulators, yet the exact mechanism of thymic Treg development remains controversial. Here, we present the first direct evidence for H2-O, an MHC class II peptide editing molecular chaperon, on selection of thymic Tregs. We provide evidence that lack of H2-O in the thymic medulla promotes thymic Treg development and leads to an increased peripheral Treg frequency. Single-cell RNA-sequencing (scRNA-seq) analysis of splenic CD4 T cells revealed not only of an enrichment of effector-like Tregs but also of activated CD4 T cells in the absence of H2-O. Our data support two concepts; a) lack of H2-O expression in the thymic medulla creates an environment permissive to Treg development and, b) that loss of H2-O drives increased basal auto-stimulation of CD4 T cells. These findings can help in better understanding of predispositions to autoimmunity and design of therapeutics for treatment of autoimmune diseases.
