## Supplementary material for "H2-O deficiency promotes regulatory T cell differentiation and CD4 T cell hyperactivity": Individual Replicate Information

KO_1T		KO_1T_0	5188			WT_1T		WT_1T_0	788
7800		KO_1T_1	213			2519		WT_1T_1	980
		KO_1T_2	962					WT_1T_2	178
		KO_1T_3	663					WT_1T_3	91
		KO_1T_4	73					WT_1T_4	184
		KO_1T_5	91					WT_1T_5	152
		KO_1T_6	255					WT_1T_6	44
		KO_1T_7	169					WT_1T_7	28
		KO_1T_8	108					WT_1T_8	40
		KO_1T_9	60					WT_1T_9	14
		KO_1T_10	5					WT_1T_10	15
		KO_1T_11	13					WT_1T_11	5
KO_2T		KO_2T_0	2306			WT_2T		WT_2T_0	2621
3833		KO_2T_1	263			4625		WT_2T_1	814
		KO_2T_2	496					WT_2T_2	346
		KO_2T_3	300					WT_2T_3	208
		KO_2T_4	79					WT_2T_4	195
		KO_2T_5	26					WT_2T_5	104
		KO_2T_6	144					WT_2T_6	132
		KO_2T_7	98					WT_2T_7	74
		KO_2T_8	71					WT_2T_8	51
		KO_2T_9	39					WT_2T_9	47
		KO_2T_10	3					WT_2T_10	28
		KO_2T_11	8					WT_2T_11	5
KO_3T		KO_3T_0	2945			WT_3T		WT_3T_0	1141
6109		KO_3T_1	827			4842		WT_3T_1	1964
		KO_3T_2	701					WT_3T_2	385
		KO_3T_3	571					WT_3T_3	297
		KO_3T_4	266					WT_3T_4	437
		KO_3T_5	365					WT_3T_5	328
		KO_3T_6	171					WT_3T_6	72
		KO_3T_7	78					WT_3T_7	59
		KO_3T_8	93					WT_3T_8	98
		KO_3T_9	41					WT_3T_9	25
		KO_3T_10	12					WT_3T_10	29
		KO_3T_11	39					WT_3T_11	7
