## Supplementary material for "H2-O deficiency promotes regulatory T cell differentiation and CD4 T cell hyperactivity": Cells per cluster

Avg Cell numbers
	Reduced No of Clusters(res=0.2)	WT_T	(%) WT Samples	KO_T	(%) KO Samples
	0	4550	37.96095445	10439	58.83778604
	1	3758	31.35324545	1303	7.344155112
	2	909	7.583847822	2159	12.16886484
	3	596	4.972467879	1534	8.646150378
	4	816	6.8079426	418	2.355991433
	5	584	4.872351076	482	2.716717394
	6	248	2.069080594	570	3.21271559
	7	161	1.343233773	345	1.944538383
	8	189	1.576839646	272	1.533085334
	9	86	0.717503754	140	0.78908804
	10	72	0.600700818	20	0.112726863
	11	17	0.141832137	60	0.338180588
		11986		17742
